# *TML1* AND *TML2* SYNERGISTICALLY REGULATE NODULATION AND AFFECT ARBUSCULAR MYCORRHIZA IN *MEDICAGO TRUNCATULA*

**DOI:** 10.1101/2023.12.07.570674

**Authors:** Diptee Chaulagain, Elise Schnabel, Mikayla Kappes, Erica Xinlei Lin, Lena Maria Müller, Julia A. Frugoli

## Abstract

Two symbiotic processes, nodulation and arbuscular mycorrhiza, are primarily controlled by the plant’s need for nitrogen (N) and phosphorus (P), respectively. Autoregulation of Nodulation (AON) and Autoregulation of Mycorrhization (AOM) both negatively regulate their respective processes and share multiple components - plants that make too many nodules usually have higher AM fungal root colonization. The protein TML (TOO MUCH LOVE) was shown to function in roots to maintain susceptibly to rhizobial infection under low N conditions and control nodule number through AON in *Lotus japonicus*. *M. truncatula* has two sequence homologs: *Mt*TML1 and *Mt*TML2. We report the generation of stable single and double mutants harboring multiple allelic variations in *MtTML1* and *MtTML2* using CRISPR-Cas9 targeted mutagenesis and screening of a transposon mutagenesis library. Plants containing single mutations in *Mt*TML1 or *Mt*TML2 produced 2-3 times the nodules of wild-type plants whereas plants containing mutations in both genes displayed a synergistic effect, forming 20x more nodules compared to wild type plants. Examination of expression and heterozygote effects suggest genetic compensation may play a role in the observed synergy. Plants with mutations in both *TMLs* only showed mild increases in AM fungal root colonization at later timepoints in our experiments, suggesting these genes may also play a minor role in AM symbiosis regulation. The mutants created will be useful tools to dissect the mechanism of synergistic action of *Mt*TML1 and *Mt*TML2 in *M. truncatula* symbiosis with beneficial microbes.
