## Supplemental Table 1 for "*TML1* AND *TML2* SYNERGISTICALLY REGULATE NODULATION AND AFFECT ARBUSCULAR MYCORRHIZA IN *MEDICAGO TRUNCATULA*"

### Sheet: Sheet1
Supplemental Table 1. Genes used in Maximum Likelihood tree in Figure 1
name in figure	species	gene number	genome version
Gm TML1a	Glycine max	Glyma.16G057300.1	v2.0
Gm TML1b	Glycine max	Glyma.19G090600.1	v2.0
Gm TML2	Glycine max	Glyma.05G077700.1	v2.0
PvTML	Phaseolus vulgaris	Phvul.001G094400	v2.1
LjTML	Lotus japonicus	LotjaGi1g1v0623800.1	v1.3
MtTML1	Medicago truncatula	MtrunA17_Chr7g0225551	A17r5.0
MtTML2	Medicago truncatula	MtrunA17_Chr6g0459491	A17r5.0
TpTML1	Trifolium pratense	Tp57577_TGAC_v2_mRNA39574	v2
TpTML2	Trifolium pratense	Tp57577_TGAC_v2_mRNA29857	v2
PsTML1	Pisum sativum	XP_050913354.1	taxid: 3888*
PsTML2	Pisum sativum	XP_050903035.1	taxid: 3888*
Pt TMLa	Populus trichocarpa	Potri.001G331500	v4.1
PtTMLb	Populus trichocarpa	Potri.017G069500	v4.1
SlTML	Solanum lycopersicum	Solyc07g009410	ITAG4.0
NtTMLa	Nicotiana tobacum	XP016515649	taxid: 4097*
NtTMLb	Nicotiana tobacum	XP016459627	taxid: 4097*
AtHOLT	Arabidopsis thaliana	At3G27150	Araport11
AtTML-like	Arabidopsis thaliana	At5G40680	Araport11
OsTML-like	Oryza sativa	Os04g52830	v7.0
ZmTML-like	Zea mays	Zm00001d002284	RefGen_V4
SbTML-like	Sorghum bicolor	Sobic.006G21860	v3.1.1
* the version available on NCBI's non-redundant protein database was accessed on 1/12/2023, but was not listed
